# TransferGWAS: GWAS of images using deep transfer learning

**DOI:** 10.1101/2021.10.22.465430

**Authors:** Matthias Kirchler, Stefan Konigorski, Matthias Norden, Christian Meltendorf, Marius Kloft, Claudia Schurmann, Christoph Lippert

## Abstract

**Motivation:** Medical images can provide rich information about diseases and their biology. However, investigating their association with genetic variation requires non-standard methods. We propose *transferGWAS*, a novel approach to perform genome-wide association studies directly on full medical images. First, we learn semantically meaningful representations of the images based on a transfer learning task, during which a deep neural network is trained on independent but similar data. Then, we perform genetic association tests with these representations.

**Results:** We validate the type I error rates and power of *transferGWAS* in simulation studies of synthetic images. Then we apply *transferGWAS* in a genome-wide association study of retinal fundus images from the UK Biobank. This first-of-a-kind GWAS of full imaging data yielded 60 genomic regions associated with retinal fundus images, of which 7 are novel candidate loci for eye-related traits and diseases.

**Supplementary information:** Our method is implemented in Python and available at https://github.com/mkirchler/transferGWAS/
