## Supplementary File 4 - Baseline Comparison for "TransferGWAS: GWAS of images using deep transfer learning"

### Sheet: Standard eye traits
Lead-SNP	CHR	BP	P
rs2649589	1	1311716	1.75e-11
rs55884510	1	38068943	2.76e-13
rs4233215	1	38098036	1.93e-20
rs142428017	1	147090866	6.26e-12
rs4656461	1	165687205	8.65e-18
rs1200108	1	169057969	6.07e-16
rs146010120	1	203154465	2.3e-10
rs145501152	1	206650040	1.1e-10
rs66739581	2	112580971	1.47e-51
rs139872089	2	217293367	3.13e-10
rs1861630	2	217616804	1.56e-11
rs77157375	2	219779911	1.47e-12
rs2853414	2	233302089	5.06e-10
rs1550094	2	233385396	1.1e-22
rs2325812	2	238320780	7.91e-11
rs6431539	2	238360708	1.1e-13
rs3739070	2	239306268	5.34e-16
rs2597513	3	13555836	6.62e-14
rs142025172	3	37778407	4.78e-12
rs35667547	3	64547477	1.1e-13
rs139504758	3	138191347	1.66e-13
rs145038504	3	138622202	1.29e-16
rs1344672	3	141125705	4.23e-13
rs145569221	3	142212029	1.1e-19
rs6769442	3	171565463	8.56e-17
rs3850195	3	171619516	2.02e-14
rs4380442	3	171930381	9.11e-17
rs1994962	3	172000456	4.05e-11
rs572169	3	172165727	6.62e-10
rs4552460	4	7863618	9.2e-12
rs138302534	4	52951142	1.93e-10
rs17084051	4	55087581	2.12e-24
rs7697556	4	73515313	4.88e-13
rs111442398	4	122765152	1.01e-11
rs1363919	5	52625853	1.93e-19
rs140470489	5	76785321	3.59e-10
rs2438637	5	79390376	7.73e-14
rs246435	5	129045738	2.21e-12
rs80338933	5	148406435	3.04e-10
rs114212275	5	149360202	5.15e-12
rs115846090	5	149522637	1.56e-14
rs9396831	6	10034107	4.78e-10
rs196023	6	22076031	5.7e-11
rs188240693	6	42033374	1.47e-15
rs9342984	6	73598305	2.39e-10
rs1726140	6	111971386	4.42e-11
rs144964096	6	117128023	3.4e-14
rs12193446	6	129820038	5.15e-45
rs61736381	7	1484457	2.02e-11
rs72657303	7	21640338	6.07e-13
rs62447720	7	47756589	4.88e-12
rs147541675	7	51152902	2.21e-13
rs4236601	7	116162729	2.12e-18
rs202046568	7	143701540	1.84e-13
rs141068211	8	17919807	3.4e-10
rs4368962	8	41139724	3.68e-11
rs10089517	8	60178721	8.83e-19
rs2219968	8	78956658	6.72e-11
rs116841580	8	143639043	2.39e-11
rs13286706	9	3757758	2.3e-10
rs553653	9	4114353	1.2e-10
rs1570204	9	4216751	3.5e-13
rs11999938	9	13555912	2.67e-21
rs150275904	9	33953294	6.62e-10
rs148986846	9	111903799	1.47e-13
rs138713603	9	133914340	6.44e-19
rs3118515	9	137436314	2.12e-15
Affx-33366064	9	137445942	1.38e-10
rs76138985	10	7665851	8.19e-10
rs11256676	10	10601860	1.29e-12
rs111245635	10	48389841	1.01e-11
rs12778514	10	63832279	2.48e-11
rs3781196	10	90042154	4.32e-15
rs807037	10	102824349	2.02e-17
rs10490924	10	124214448	5.06e-11
rs11024102	11	17008605	1.29e-10
rs1381567	11	40149684	2.02e-14
rs147975328	11	46723022	9.2e-12
rs7936020	11	110454313	1.47e-17
rs7930976	11	130276077	5.15e-12
rs3217795	12	4386064	3.04e-10
rs5442	12	6954864	1.93e-13
rs146460124	12	9984965	3.22e-12
rs61753359	12	32793315	9.2e-14
rs149149231	12	54757464	1.29e-11
rs3138136	12	56117570	2.3e-10
rs1042725	12	66358347	9.11e-13
rs711112	12	77997747	9.2e-10
rs17035622	12	104846453	1.29e-10
rs201904368	12	124817719	3.4e-12
rs9506725	13	22314146	2.85e-22
rs146451611	13	23913939	2.3e-10
rs2721051	13	41110884	1.29e-24
rs7982779	13	41764440	8.65e-11
rs115447566	14	55510996	5.7e-17
rs202152731	14	63779790	3.13e-10
rs142035530	14	104433097	4.78e-13
rs634990	15	35006073	5.89e-35
rs8043518	15	67639327	5.8e-10
rs145468893	15	100271592	1.66e-10
rs72755233	15	100692953	3.13e-24
rs7184522	16	7460699	2.12e-20
rs112282109	16	16165572	4.6e-13
rs76953588	16	77611387	2.3e-10
rs12447690	16	88298124	1.2e-34
rs238234	17	4883818	4.23e-11
rs200154740	17	7107367	1.47e-11
rs12150284	17	10031090	1.75e-21
rs113408695	17	67060872	1.84e-22
rs75016991	17	67424508	1.38e-16
rs67050149	17	79557043	1.01e-13
rs12326462	18	42875827	7.54e-10
rs41452747	18	52918380	8.92e-12
rs72932713	18	53186911	3.5e-30
rs149592897	19	16860096	1.38e-14
rs138119894	19	37854207	3.77e-11
rs112201791	19	38885412	2.76e-12
rs12373540	19	40521131	8.28e-10
rs142076032	19	41281482	5.89e-10
rs139204637	19	41945795	3.04e-13
rs140799936	19	49703651	1.75e-10
rs201395526	19	52941827	8.19e-11
rs141989486	20	60899224	4.32e-11
rs149282806	21	45534630	7.64e-13
rs116946461	21	47154348	2.3e-16
rs141981803	22	23401668	6.35e-11
rs9330813	22	46364161	3.96e-140
rs62228064	22	46381414	3.59e-10

### Sheet: Standard eye traits & physical 
Lead-SNP	CHR	BP	P
rs2649589	1	1311716	2.66e-11
rs9435731	1	17306029	9.38e-12
rs55884510	1	38068943	4.2e-13
rs4233215	1	38098036	2.94e-20
rs17038164	1	118862669	3.64e-11
rs142428017	1	147090866	9.52e-12
rs4656461	1	165687205	1.32e-17
rs1200108	1	169057969	9.24e-16
rs1046934	1	184023529	1.37e-12
rs146010120	1	203154465	3.5e-10
rs145501152	1	206650040	1.68e-10
rs1414660	1	240586695	7.98e-17
rs2289195	2	25463483	1.96e-16
rs11898505	2	54684557	2.66e-21
rs17344072	2	54779278	7.28e-13
rs3791675	2	56111309	7.84e-25
rs66739581	2	112580971	2.24e-51
rs4470353	2	119113876	4.76e-10
rs116564013	2	119619633	2.94e-12
rs17362588	2	179721046	2.24e-18
rs10931982	2	202832130	6.3e-12
rs139872089	2	217293367	4.76e-10
rs1861630	2	217616804	2.38e-11
rs77157375	2	219779911	2.24e-12
rs78198962	2	233094868	3.64e-10
rs2853414	2	233302089	7.7e-10
rs1550094	2	233385396	1.68e-22
rs2325812	2	238320780	1.2e-10
rs6431539	2	238360708	1.68e-13
rs3739070	2	239306268	8.12e-16
rs2597513	3	13555836	1.01e-13
rs142025172	3	37778407	7.28e-12
rs35667547	3	64547477	1.68e-13
rs1523452	3	64947340	1.54e-11
rs6439167	3	129050756	2.38e-10
rs139504758	3	138191347	2.52e-13
rs145038504	3	138622202	1.96e-16
rs1344672	3	141125705	3.78e-46
rs145569221	3	142212029	1.68e-19
rs6769442	3	171565463	1.3e-16
rs3850195	3	171619516	3.08e-14
rs4380442	3	171930381	1.39e-16
rs1994962	3	172000456	6.16e-11
rs3755955	4	994414	7.98e-10
rs4552460	4	7863618	1.4e-11
rs16895971	4	17884986	2.66e-16
rs138302534	4	52951142	2.94e-10
rs17084051	4	55087581	3.22e-24
rs7697556	4	73515313	7.42e-13
rs1452374	4	82282233	4.06e-18
rs111442398	4	122765152	1.54e-11
rs6829956	4	145440288	8.96e-12
rs1812175	4	145574844	1.37e-25
rs11545157	4	146055117	2.52e-11
rs1173727	5	32830521	5.74e-11
rs1363919	5	52625853	2.94e-19
rs140470489	5	76785321	5.46e-10
rs2438637	5	79390376	1.18e-13
rs246435	5	129045738	3.36e-12
rs80338933	5	148406435	4.62e-10
rs114212275	5	149360202	7.84e-12
rs115846090	5	149522637	2.38e-14
rs702101	5	171276393	7.84e-12
rs12198986	6	7720059	1.2e-11
rs9396831	6	10034107	7.28e-10
rs41271299	6	19839415	4.06e-24
rs196023	6	22076031	8.68e-11
rs10946808	6	26233387	7.98e-16
rs6457374	6	31272261	1.82e-10
rs2229094	6	31540556	2.1e-10
rs2261033	6	31603591	1.54e-15
rs3130279	6	32112626	8.82e-11
rs1150781	6	34214322	1.54e-22
rs188240693	6	42033374	2.24e-15
rs9342984	6	73598305	3.64e-10
rs7759938	6	105378954	9.52e-12
rs1726140	6	111971386	6.72e-11
rs144964096	6	117128023	5.18e-14
rs11153730	6	118667522	7.14e-12
rs12110693	6	122158270	1.82e-19
rs6569474	6	127493611	4.06e-19
rs12193446	6	129820038	7.84e-45
rs113898003	6	130341235	1.68e-10
rs11753937	6	133663589	6.58e-10
rs7763064	6	142797289	5.46e-22
rs6931664	6	151857594	1.82e-24
rs116928060	6	151891388	1.27e-10
rs2941740	6	152009638	2.38e-23
rs926779	6	152355920	2.66e-10
rs61736381	7	1484457	3.08e-11
rs1182188	7	2869985	1.39e-14
rs72657303	7	21640338	9.24e-13
rs4722675	7	27243962	1.05e-11
rs13244903	7	27688911	4.62e-11
rs1708299	7	28189946	3.78e-13
rs1717736	7	38091354	1.68e-12
rs62447720	7	47756589	7.42e-12
rs147541675	7	51152902	3.36e-13
rs42041	7	92246744	1.96e-18
rs62466068	7	92301890	5.88e-12
rs4236601	7	116162729	3.22e-18
rs17356657	7	120853581	5.74e-18
rs12539842	7	120921328	6.44e-22
rs2908007	7	120962164	1.54e-120
rs17143281	7	120965352	1.68e-11
rs111415936	7	121000084	4.06e-12
rs79589991	7	121013407	1.54e-14
rs11521035	7	121090453	1.82e-10
rs202046568	7	143701540	2.8e-13
rs141068211	8	17919807	5.18e-10
rs4368962	8	41139724	5.6e-11
rs10958476	8	57095808	2.52e-10
rs10089517	8	60178721	1.34e-18
rs2219968	8	78956658	1.02e-10
rs6470764	8	130725665	3.36e-16
rs116841580	8	143639043	3.64e-11
rs13286706	9	3757758	3.5e-10
rs553653	9	4114353	1.82e-10
rs1570204	9	4216751	5.32e-13
rs141509242	9	6250600	3.36e-10
rs11999938	9	13555912	4.06e-21
rs473902	9	98256235	3.64e-12
rs28457763	9	98260514	4.76e-10
rs148986846	9	111903799	2.24e-13
rs138713603	9	133914340	9.8e-19
rs3118515	9	137436314	3.22e-15
Affx-33366064	9	137445942	2.1e-10
rs11256676	10	10601860	1.96e-12
rs111245635	10	48389841	1.54e-11
rs1159798	10	54412493	7e-14
rs11003050	10	54437606	2.38e-32
rs12778514	10	63832279	3.78e-11
rs3781196	10	90042154	6.58e-15
rs603424	10	102075479	9.1e-22
rs807037	10	102824349	3.08e-17
rs11024102	11	17008605	1.96e-10
rs10835157	11	27325462	3.36e-14
rs1381567	11	40149684	3.08e-14
rs147975328	11	46723022	1.4e-11
rs56088284	11	66899619	5.6e-19
rs12795957	11	67242216	3.22e-10
rs542678	11	86866652	1.68e-12
rs7936020	11	110454313	2.24e-17
rs7105881	11	112456221	8.82e-25
rs7930976	11	130276077	7.84e-12
rs3217795	12	4386064	4.62e-10
rs5442	12	6954864	2.94e-13
rs146460124	12	9984965	4.9e-12
rs17287293	12	24770878	1.68e-14
rs61753359	12	32793315	1.4e-13
rs118115924	12	49379537	3.78e-13
rs149149231	12	54757464	1.96e-11
rs3138136	12	56117570	3.5e-10
rs17225357	12	66023581	1.29e-10
rs1042725	12	66358347	1.96e-25
rs1498707	12	93997128	1.3e-11
rs34118426	12	94201279	1.82e-11
rs17035622	12	104846453	1.96e-10
rs10774625	12	111910219	4.9e-13
rs201904368	12	124817719	5.18e-12
rs9506725	13	22314146	4.34e-22
rs146451611	13	23913939	3.5e-10
rs2721051	13	41110884	1.96e-24
rs7982779	13	41764440	1.32e-10
rs9594738	13	42952145	1.96e-10
rs78844280	13	50349898	3.78e-13
rs1326122	13	50722895	1.68e-15
rs3118905	13	51105334	4.06e-21
rs365990	14	23861811	5.88e-21
rs4444235	14	54410919	6.16e-14
rs115447566	14	55510996	8.68e-17
rs202152731	14	63779790	4.76e-10
rs17180489	14	72885471	1.27e-10
rs112635299	14	94838142	9.1e-12
rs142035530	14	104433097	7.28e-13
rs201617759	15	31294404	4.06e-11
rs634990	15	35006073	8.96e-35
rs8043518	15	67639327	8.82e-10
rs4461027	15	74211548	2.8e-12
rs11259936	15	84580582	4.2e-15
rs8041863	15	89359689	7.98e-10
rs28407189	15	89400680	1.96e-19
rs145468893	15	100271592	2.52e-10
rs72755233	15	100692953	4.76e-24
rs7184522	16	7460699	3.22e-20
rs112282109	16	16165572	7e-13
rs9930506	16	53830465	1.25e-16
rs76953588	16	77611387	3.5e-10
rs12447690	16	88298124	1.82e-34
rs74033412	16	89235045	2.1e-10
rs238234	17	4883818	6.44e-11
rs200154740	17	7107367	2.24e-11
rs12150284	17	10031090	2.66e-21
rs62070652	17	29221277	4.48e-17
rs2079795	17	59496649	6.72e-12
rs2003549	17	62008437	6.16e-16
rs113408695	17	67060872	2.8e-22
rs75016991	17	67424508	2.1e-16
rs67050149	17	79557043	2.94e-10
rs4635400	18	13719510	4.2e-10
rs4800148	18	20724328	3.78e-18
rs41452747	18	52918380	1.36e-11
rs72932713	18	53186911	5.32e-30
rs149592897	19	16860096	2.1e-14
rs10411529	19	33616256	4.34e-14
rs138119894	19	37854207	5.74e-11
rs112201791	19	38885412	4.2e-12
rs142076032	19	41281482	8.96e-10
rs139204637	19	41945795	4.62e-13
rs140799936	19	49703651	2.66e-10
rs201395526	19	52941827	1.25e-10
rs6038557	20	6594349	4.34e-17
rs6078000	20	10977631	6.72e-11
rs143384	20	34025756	4.48e-51
rs3746467	20	36839297	3.22e-17
rs141989486	20	60899224	6.58e-11
rs149282806	21	45534630	1.16e-12
rs116946461	21	47154348	3.5e-16
rs141981803	22	23401668	9.66e-11
rs9330813	22	46364161	6.02e-140
rs62228064	22	46381414	5.46e-10

### Sheet: All standard traits
Lead-SNP	CHR	BP	P
rs2649589	1	1311716	6.35e-11
rs9435731	1	17306029	2.24e-11
rs55884510	1	38068943	1e-12
rs4233215	1	38098036	7.01e-20
rs17038164	1	118862669	8.68e-11
rs142428017	1	147090866	2.27e-11
rs4656461	1	165687205	3.14e-17
rs1200108	1	169057969	2.2e-15
rs6025	1	169519049	1.47e-28
rs1046934	1	184023529	3.27e-12
rs146010120	1	203154465	8.35e-10
rs145501152	1	206650040	4.01e-10
rs1800871	1	206946634	1.24e-12
rs1414660	1	240586695	1.9e-16
rs2289195	2	25463483	4.68e-16
rs11898505	2	54684557	6.35e-21
rs17344072	2	54779278	1.74e-12
rs3791675	2	56111309	1.87e-24
rs77770870	2	109640745	9.35e-10
rs66739581	2	112580971	5.34e-51
rs116564013	2	119619633	7.01e-12
rs17362588	2	179721046	5.34e-18
rs10931982	2	202832130	1.5e-11
rs1861630	2	217616804	5.68e-11
rs77157375	2	219779911	5.34e-12
rs78198962	2	233094868	8.68e-10
rs1550094	2	233385396	4.01e-22
rs2325812	2	238320780	2.87e-10
rs6431539	2	238360708	4.01e-13
rs3739070	2	239306268	1.94e-15
rs2597513	3	13555836	2.4e-13
rs142025172	3	37778407	1.74e-11
rs35667547	3	64547477	4.01e-13
rs1523452	3	64947340	3.67e-11
rs6439167	3	129050756	5.68e-10
rs139504758	3	138191347	6.01e-13
rs145038504	3	138622202	4.68e-16
rs1344672	3	141125705	9.02e-46
rs145569221	3	142212029	4.01e-19
rs17810546	3	159665050	3.67e-23
rs6769442	3	171565463	3.11e-16
rs3850195	3	171619516	7.35e-14
rs4380442	3	171930381	3.31e-16
rs1994962	3	172000456	1.47e-10
rs4552460	4	7863618	3.34e-11
rs16895971	4	17884986	6.35e-16
rs6851685	4	38893843	4.01e-11
rs138302534	4	52951142	7.01e-10
rs17084051	4	55087581	7.68e-24
rs7697556	4	73515313	1.77e-12
rs1458038	4	81164723	6.35e-12
rs1452374	4	82282233	9.69e-18
rs111442398	4	122765152	3.67e-11
rs6829956	4	145440288	2.14e-11
rs1812175	4	145574844	3.27e-25
rs11545157	4	146055117	6.01e-11
rs1173727	5	32830521	1.37e-10
rs1363919	5	52625853	7.01e-19
rs2438637	5	79390376	2.81e-13
rs246435	5	129045738	8.02e-12
rs114212275	5	149360202	1.87e-11
rs115846090	5	149522637	5.68e-14
rs702101	5	171276393	1.87e-11
rs12198986	6	7720059	2.87e-11
rs41271299	6	19839415	9.69e-24
rs196023	6	22076031	2.07e-10
rs10946808	6	26233387	1.9e-15
rs6457374	6	31272261	4.34e-10
rs2229094	6	31540556	5.01e-10
rs2261033	6	31603591	3.67e-15
rs115526889	6	31737818	9.35e-10
rs3130279	6	32112626	2.1e-10
rs3806155	6	32373378	4.68e-14
rs3129871	6	32406342	5.01e-11
rs9273363	6	32626272	6.35e-27
rs6916779	6	32684317	3.14e-17
rs9986640	6	32764970	6.68e-12
rs115469976	6	32986508	2.14e-10
rs1150781	6	34214322	3.67e-22
rs188240693	6	42033374	5.34e-15
rs9342984	6	73598305	8.68e-10
rs7759938	6	105378954	2.27e-11
rs1726140	6	111971386	1.6e-10
rs144964096	6	117128023	1.24e-13
rs11153730	6	118667522	1.7e-11
rs12110693	6	122158270	4.34e-19
rs6569474	6	127493611	9.69e-19
rs12193446	6	129820038	1.87e-44
rs113898003	6	130341235	4.01e-10
rs7763064	6	142797289	1.3e-21
rs6931664	6	151857594	4.34e-24
rs116928060	6	151891388	3.04e-10
rs2941740	6	152009638	5.68e-23
rs926779	6	152355920	6.35e-10
rs61736381	7	1484457	7.35e-11
rs1182188	7	2869985	3.31e-14
rs72657303	7	21640338	2.2e-12
rs4722675	7	27243962	2.5e-11
rs13244903	7	27688911	1.1e-10
rs1708299	7	28189946	9.02e-13
rs1717736	7	38091354	4.01e-12
rs62447720	7	47756589	1.77e-11
rs147541675	7	51152902	8.02e-13
rs42041	7	92246744	4.68e-18
rs62466068	7	92301890	1.4e-11
rs4236601	7	116162729	7.68e-18
rs17356657	7	120853581	1.37e-17
rs12539842	7	120921328	1.54e-21
rs2908007	7	120962164	3.67e-120
rs17143281	7	120965352	4.01e-11
rs111415936	7	121000084	9.69e-12
rs79589991	7	121013407	3.67e-14
rs11521035	7	121090453	4.34e-10
rs202046568	7	143701540	6.68e-13
rs4368962	8	41139724	1.34e-10
rs10958476	8	57095808	6.01e-10
rs10089517	8	60178721	3.21e-18
rs2219968	8	78956658	2.44e-10
rs6470764	8	130725665	8.02e-16
rs116841580	8	143639043	8.68e-11
rs13286706	9	3757758	8.35e-10
rs553653	9	4114353	4.34e-10
rs1570204	9	4216751	1.27e-12
rs141509242	9	6250600	8.02e-10
rs11999938	9	13555912	9.69e-21
rs473902	9	98256235	8.68e-12
rs148986846	9	111903799	5.34e-13
rs138713603	9	133914340	2.34e-18
rs3118515	9	137436314	7.68e-15
Affx-33366064	9	137445942	5.01e-10
rs11256676	10	10601860	4.68e-12
rs111245635	10	48389841	3.67e-11
rs1159798	10	54412493	1.67e-13
rs11003050	10	54437606	5.68e-32
rs12778514	10	63832279	9.02e-11
rs3781196	10	90042154	1.57e-14
rs603424	10	102075479	2.17e-21
rs807037	10	102824349	7.35e-17
rs4506565	10	114756041	3.24e-17
rs10490924	10	124214448	1.84e-10
rs11024102	11	17008605	4.68e-10
rs10835157	11	27325462	8.02e-14
rs1381567	11	40149684	7.35e-14
rs147975328	11	46723022	3.34e-11
rs56088284	11	66899619	1.34e-18
rs12795957	11	67242216	7.68e-10
rs2155219	11	76299194	1.24e-13
rs542678	11	86866652	4.01e-12
rs7936020	11	110454313	5.34e-17
rs7105881	11	112456221	2.1e-24
rs7930976	11	130276077	1.87e-11
rs5442	12	6954864	7.01e-13
rs146460124	12	9984965	1.17e-11
rs17287293	12	24770878	4.01e-14
rs61753359	12	32793315	3.34e-13
rs118115924	12	49379537	9.02e-13
rs149149231	12	54757464	4.68e-11
rs3138136	12	56117570	8.35e-10
rs142650905	12	57601891	1.07e-10
rs17225357	12	66023581	3.07e-10
rs1042725	12	66358347	4.68e-25
rs1498707	12	93997128	3.11e-11
rs34118426	12	94201279	4.34e-11
rs17035622	12	104846453	4.68e-10
rs10774625	12	111910219	1.17e-12
rs201904368	12	124817719	1.24e-11
rs9506725	13	22314146	1.04e-21
rs146451611	13	23913939	8.35e-10
rs2721051	13	41110884	4.68e-24
rs7982779	13	41764440	3.14e-10
rs9594738	13	42952145	4.68e-10
rs78844280	13	50349898	9.02e-13
rs1326122	13	50722895	4.01e-15
rs3118905	13	51105334	9.69e-21
rs365990	14	23861811	1.4e-20
rs4444235	14	54410919	1.47e-13
rs115447566	14	55510996	2.07e-16
rs17180489	14	72885471	3.04e-10
rs112635299	14	94838142	2.17e-11
rs142035530	14	104433097	1.74e-12
rs201617759	15	31294404	9.69e-11
rs634990	15	35006073	2.14e-34
rs4461027	15	74211548	6.68e-12
rs11259936	15	84580582	1e-14
rs28407189	15	89400680	4.68e-19
rs145468893	15	100271592	6.01e-10
rs72755233	15	100692953	1.14e-23
rs7184522	16	7460699	7.68e-20
rs112282109	16	16165572	1.67e-12
rs9930506	16	53830465	2.97e-16
rs76953588	16	77611387	8.35e-10
rs12447690	16	88298124	4.34e-34
rs74033412	16	89235045	5.01e-10
rs238234	17	4883818	1.54e-10
rs200154740	17	7107367	5.34e-11
rs12150284	17	10031090	6.35e-21
rs62070652	17	29221277	1.07e-16
rs2079795	17	59496649	1.6e-11
rs2003549	17	62008437	1.47e-15
rs113408695	17	67060872	6.68e-22
rs75016991	17	67424508	5.01e-16
rs67050149	17	79557043	3.67e-13
rs4800148	18	20724328	9.02e-18
rs41452747	18	52918380	3.24e-11
rs72932713	18	53186911	1.27e-29
rs149592897	19	16860096	5.01e-14
rs10411529	19	33616256	1.04e-13
rs138119894	19	37854207	1.37e-10
rs112201791	19	38885412	1e-11
rs139204637	19	41945795	1.1e-12
rs73033442	19	42874895	3.67e-11
rs4420638	19	45422946	1.24e-11
rs140799936	19	49703651	6.35e-10
rs201395526	19	52941827	2.97e-10
rs6038557	20	6594349	1.04e-16
rs6078000	20	10977631	1.6e-10
rs143384	20	34025756	1.07e-50
rs3746467	20	36839297	7.68e-17
rs141989486	20	60899224	1.57e-10
rs149282806	21	45534630	2.77e-12
rs116946461	21	47154348	8.35e-16
rs141981803	22	23401668	2.3e-10
rs9330813	22	46364161	1.44e-139

### Sheet: EyePACS transferGWAS
Lead-SNP	CHR	BP	P
rs3851294	1	205130413	1.7e-10
rs7576247	2	277003	2.6e-23
rs149617956	3	70014091	2e-11
rs16891982	5	33951693	2.5e-29
rs17421627	5	87847586	3.2e-13
rs12203592	6	396321	3.8e-16
rs80308281	7	100457578	8.2e-60
rs72928978	11	68831364	1.4e-21
rs3892895	11	68884755	1.2e-16
rs5442	12	6954864	1.9e-13
rs11045245	12	20589390	2.2e-10
rs10774625	12	111910219	7.7e-15
rs17696736	12	112486818	1e-09
rs9301972	13	95164550	2.6e-12
rs9521732	13	111033821	1.2e-13
rs7991229	13	111091995	8.4e-12
rs121918170	15	28228529	2.9e-13
rs28934272	15	28230247	9.1e-27
rs746861	15	28266235	4e-14
rs72714116	15	28328207	5.1e-15
rs62007492	15	28344765	1.4e-10
rs1129038	15	28356859	4.7e-178
rs75159657	15	28370102	6.2e-14
rs117743506	15	28510460	7.1e-13
rs634990	15	35006073	5.1e-16
rs875391	15	89735582	2.3e-16

### Sheet: ImageNet transferGWAS
Lead-SNP	CHR	BP	P
rs12116477	1	110636625	5.9e-25
rs2298161	1	150237624	1.1e-20
rs11586047	1	150506263	6.6e-11
rs4971020	1	150522242	3.1e-12
rs17344537	1	205091427	2.1e-11
rs61823995	1	205227627	4.1e-13
rs11405	1	227069677	5.5e-10
rs7576247	2	277003	1.3e-55
rs12998823	2	218673765	2e-30
rs149617956	3	70014091	3.2e-19
rs28484825	4	85027196	5.5e-29
rs766350	4	119991558	1.1e-13
rs11737560	4	120131644	4.6e-17
rs13115778	4	120510535	4.1e-10
rs16891982	5	33951693	1.3e-143
rs10060400	5	77874205	5.3e-13
rs341917	5	77949565	1.6e-18
rs784420	5	77987524	1.2e-26
rs12203592	6	396321	1.6e-69
rs908026	6	455419	2e-12
rs6918152	6	542159	2.6e-12
rs2326837	6	6901659	1.4e-12
rs200287086	6	39859415	3.6e-12
rs6900628	6	151295133	5.6e-16
rs13247448	7	96460220	6.7e-10
rs117024920	7	99446494	2.2e-10
rs80308281	7	100457578	1.1e-70
rs425932	8	109142353	4.2e-25
rs1326779	9	12737581	8.9e-13
rs2249861	9	130323809	5e-11
rs7096727	10	77215176	8.8e-10
Affx-4607366	11	16199606	3e-11
rs72928978	11	68831364	5.5e-44
rs3750965	11	68840160	2.1e-33
rs10896445	11	68967641	3.7e-10
rs12789955	11	69079134	9.9e-12
rs747572	11	87885082	3.5e-10
rs652659	11	88599826	3.3e-11
rs7924925	11	88907621	4.4e-10
rs1393350	11	89011046	2e-16
rs5442	12	6954864	2.1e-12
rs11045245	12	20589390	2.1e-21
rs17288108	12	96131895	2.2e-13
rs9301972	13	95164550	4.4e-22
rs9521732	13	111033821	2.9e-11
rs7991229	13	111091995	1.9e-40
rs33912345	14	60976537	1.4e-11
rs62005153	14	74596115	1.6e-10
rs2003176	15	27972055	1e-11
rs8030798	15	28051820	1.4e-15
rs61698852	15	28196352	2.1e-13
rs117616283	15	28198772	6e-13
rs3884517	15	28214759	4.5e-36
rs28934272	15	28230247	1e-36
rs746861	15	28266235	9.8e-35
rs145242923	15	28267738	5.7e-27
rs8024968	15	28283689	9.2e-60
rs72714113	15	28327488	2.4e-13
rs72714116	15	28328207	1.2e-37
rs62007492	15	28344765	5.5e-36
rs1129038	15	28356859	9.99989e-321
rs4778247	15	28361764	1.4e-13
rs75159657	15	28370102	7.8e-90
rs78970358	15	28431980	6.5e-32
rs118112076	15	28474686	3e-28
rs117743506	15	28510460	1.4e-55
rs116388828	15	29045316	6.9e-10
rs634990	15	35006073	3.8e-15
rs1426654	15	48426484	1.3e-11
rs2472299	15	75033400	2.8e-10
rs2238307	15	89738031	4.1e-10
rs312691	17	68326338	1.4e-11
rs67050149	17	79557043	1.7e-31
rs8107416	19	39237950	1e-47
